# Multiple layers of cryptic genetic variation underlie a yeast complex trait

**DOI:** 10.1101/465278

**Authors:** Jonathan T. Lee, Alessandro L.V. Coradini, Amy Shen, Ian M. Ehrenreich

**Affiliations:** Molecular and Computational Biology Section, Department of Biological Sciences, University of Southern California, Los Angeles, CA 90089-2910, USA; Laboratory of Genomics and Bioenergy, Department of Genetics and Evolution, Institute of Biology, UNICAMP, Campinas, São Paulo, 13083-970, Brazil

**Keywords:** Cryptic genetic variation, epistasis, genotype-environment interaction, complex traits, genetic architecture

## Abstract

Cryptic genetic variation may be an important contributor to heritable traits, but its extent and regulation are not fully understood. Here, we investigate the cryptic genetic variation underlying a *Saccharomyces cerevisiae* colony phenotype that is typically suppressed in a cross of the lab strain BY4716 (BY) and a derivative of the clinical isolate 322134S (3S). To do this, we comprehensively map the trait’s genetic basis in the BYx3S cross in the presence of three different genetic perturbations that enable its expression. This allows us to detect and compare the specific loci harboring cryptic genetic variants that interact with each perturbation. In total, we identify 21 loci, all but one of which interacts with just a subset of the perturbations. Beyond impacting which loci contribute to the trait, the genetic perturbations also influence the extent of additivity, epistasis, and genotype-environment interaction among the detected loci. Additionally, we show that the single locus interacting with all three perturbations corresponds to the coding region of the cell surface gene *FLO11*. Nearly all of the other loci influence *FLO11* transcription in *cis* or *trans*. However, the perturbations reveal cryptic genetic variation in different pathways and sub-pathways upstream of *FLO11*, suggesting that multiple layers of cryptic genetic variation with highly contextual effects underlie the trait. Our work demonstrates an abundance of cryptic genetic variation in transcriptional regulation and illustrates how this cryptic genetic variation complicates efforts to study the relationship between genotype and phenotype.

**Article Summary:** To better understand cryptic genetic variation, we comprehensively map the genetic basis of a trait that is suppressed in a yeast cross. By examining how three different genetic perturbations give rise to the trait, we identify 21 loci harboring cryptic genetic variants, nearly all of which play roles in the transcriptional regulation of the same key gene. We examine these loci in greater detail and show that the perturbations affect every aspect of the trait’s genetic architecture, including which cryptic genetic variants have phenotypic effects, as well as the extent of additivity, epistasis, and genotype-environment interaction among these variants.
