## Supplementary material for "Multiple layers of cryptic genetic variation underlie a yeast complex trait": Table S1

### Sheet: Sheet1
Cross	Chromosome	Temperature	Allele	Lower bound	Upper bound	Peak position	-LOG10(pval)	Causal Gene	First instance cloned	Notes
GPbx3S	2	21	BY	723181	734674	725068	9.371	SRB6	see Note S1
GPbx3S	2	30	BY	705006	734674	721738	10.706	SRB6	see Note S1
GPbx3S	2	37	BY	705006	734674	722069	4.056	SRB6	see Note S1
GPbxBY	5	30	3S	368771	394911	378959	10.709	FLO8	Taylor and Ehrenreich, 2014	2nd round backcross
GPbxBY	5	37	3S	356220	383540	376829	8.826	FLO8	Taylor and Ehrenreich, 2014	2nd round backcross
GPbxBY	5	21, 30, 37	3S	353654	400481	370412	6.665	FLO8	Taylor and Ehrenreich, 2014
GPbxBY	7	30	3S	87038	214328	116391	4.821	MDS3	Taylor et al, 2016
GPbx3S	7	30	BY	894815	985698	983018	6.917	MGA1	Taylor and Ehrenreich, 2015
GPbxBY	7	37	3S	81381	143359	122120	5.078	MDS3	Taylor et al, 2016	2nd round backcross
GPbxBY	7	37	BY	852002	1000433	988195	4.374	MGA1	Taylor and Ehrenreich, 2015	2nd round backcross
GPbx3S	9	21	BY	396020	400489	397417	8.101	prFLO11	Taylor et al, 2016	MSS11-3S subpopulation
GPbx3S	9	21	BY	396027	439742	416519	14.214	prFLO11	Taylor et al, 2016	MSS11-BY subpopulation
GPbxBY	9	30	3S	386815	394651	393166	10.709	FLO11	Lee et al, 2016	2nd round backcross
GPbx3S	9	30	BY	395106	416603	395972	11.929	prFLO11	Taylor et al, 2016
GPbxBY	9	37	3S	386817	394001	389303	10.127	FLO11	Lee et al, 2016
GPbx3S	9	37	BY	395106	396891	395765	6.92	prFLO11	Taylor et al, 2016
GPbxBY	9	21, 30, 37	3S	386511	394651	393680	6.665	FLO11	Lee et al, 2016
GPbx3S	11	21	BY	97364	242623	171377	4.898	TPK3	Taylor et al, 2016
GPbx3S	11	21	BY	97394	243150	172777	5.854	TPK3	Taylor et al, 2016	MSS11-3S subpopulation
GPbx3S	11	30	BY	154545	257237	219727	3.703	TPK3	Taylor et al, 2016
GPbx3S	13	21	3S	395951	664756	579285	5.854	MSS11	Taylor and Ehrenreich, 2014	MSS11-3S subpopulation
GPbx3S	13	21	BY	570969	605817	600491	14.214	MSS11	Taylor and Ehrenreich, 2014	MSS11-BY subpopulation
GPbx3S	13	30	BY	548950	609784	569444	10.706	MSS11	Taylor and Ehrenreich, 2014
GPbx3S	13	37	BY	554372	923918	571169	4.98	MSS11	Taylor and Ehrenreich, 2014
GPbxBY	14	37	BY	356409	394076	357346	7.711	SRV2	this paper	2nd round backcross
GPbx3S	15	21	BY	100250	202290	167608	4.18	IRA2	Taylor and Ehrenreich, 2014	MSS11-3S subpopulation
GPbx3S	15	21	BY	111105	223620	163591	4.283	IRA2	Taylor and Ehrenreich, 2014	MSS11-BY subpopulation
GPbx3S	15	21	BY	129314	193871	163591	8.708	IRA2	Taylor and Ehrenreich, 2014
GPbx3S	15	21	BY	553016	631585	590388	4.853	SFL1	Taylor and Ehrenreich, 2015	MSS11-BY subpopulation
GPbx3S	15	30	BY	131162	299083	174427	3.703	IRA2	Taylor and Ehrenreich, 2014
GPbx3S	15	30	BY	559403	628841	592804	9.617	SFL1	Taylor and Ehrenreich, 2015
GPbxBY	15	37	BY	498862	623604	574798	6.731	SFL1	Taylor and Ehrenreich, 2015	2nd round backcross
GPcxBY	2	21	3S	503310	531496	517869	40.859	IRA1	Taylor et al, 2016
GPcxBY	4	21	3S	961848	1151234	1130680	16.42	GPI8	this paper
GPcxBY	5	21	3S	105743	166300	112419	11.564	GCN4	this paper
GPcx3S	5	21	BY	377154	438640	407917	8.564	PMD1	this paper
GPcx3S	8	21	BY	98357	122190	105279	13.319	GPA1	this paper
GPcxBY	9	21	3S	387502	394427	393359	44.464	FLO11	Lee et al, 2016
GPcx3S	9	21	BY	395106	397560	396024	26.391	prFLO11	Taylor et al, 2016
GPcx3S	12	21	BY	109399	173876	119281	6.429	SDC25	this paper
GPcxBY	12	21	3S	642815	680926	669013	20.06	YPT6	Lee et al, 2016
GPcxBY	14	21	BY	445983	473648	467219	17.815	END3	Taylor and Ehrenreich, 2014
GPcx3S	15	21	BY	147945	182906	173978	12.549	IRA2	Taylor and Ehrenreich, 2014
GPcxBY	16	21	3S	429704	477416	464145	16.42	DIG1	this paper
